# Chronic Interferon Stimulated Gene Transcription Promotes Oncogene Induced Breast Cancer

**DOI:** 10.1101/2023.10.16.562529

**Authors:** Hexiao Wang, Claudia Canasto-Chibuque, Jun Hyun Kim, Marcel Hohl, Christina Leslie, Jorge S Reis-Filho, John HJ Petrini

## Abstract

The Mre11 complex (comprising Mre11, Rad50, Nbs1) is integral to the maintenance of genome stability. We previously showed that a hypomorphic *Mre11* mutant mouse strain (*Mre11^ATLD1/ATLD1^*) was highly susceptible to oncogene induced breast cancer. Here we used a mammary organoid system to examine which Mre11 dependent responses are tumor suppressive. We found that *Mre11^ATLD1/ATLD1^* organoids exhibited an elevated interferon stimulated gene (ISG) signature and sustained changes in chromatin accessibility. This *Mre11^ATLD1/ATLD1^* phenotype depended on DNA binding of a nuclear innate immune sensor, IFI205. Ablation of *Ifi205* in *Mre11^ATLD1/ATLD1^* organoids restored baseline and oncogene-induced chromatin accessibility patterns to those observed in *WT*. Implantation of *Mre11^ATLD1/ATLD1^* organoids and activation of oncogene led to aggressive metastatic breast cancer. This outcome was reversed in implanted *Ifi205^-/-^ Mre11^ATLD1/ATLD1^* organoids. These data reveal a connection between innate immune signaling and tumor suppression in mammary epithelium. Given the abundance of aberrant DNA structures that arise in the context of genome instability syndromes, the data further suggest that cancer predisposition in those contexts may be partially attributable to tonic innate immune transcriptional programs.
