## Supplementary material for "Chronic Interferon Stimulated Gene Transcription Promotes Oncogene Induced Breast Cancer": Table S1

### Sheet: Chromatin regulators
Gene Name	PMID
Kat2b	33138274
Apobec3	6418394
Gadd45b	14691480
Arrb1	33686256
Jade2	30833792
Satb1	12601359
Sp100	8810287
Ppargc1a	21966468
Ss18l2	35716830
Mapkapk3	10514501
Foxa1	28436428
Tdrd7	29381763
Rara	8895544
Tdrkh	27637148
Trim16	18286572
Dtx3l	34358560
Arntl	32396064
Erbb4	15579589
