## Supplementary material for "Chronic Interferon Stimulated Gene Transcription Promotes Oncogene Induced Breast Cancer": Table S2

### Sheet: Sheet1
Gene_ID
9930111J21Rik1
Acod1
Actg1
Actr2
Actr3
Aim2
Aqp4
Arg1
Axl
Capg
Casp1
Ccl1
Ccl11
Ccl12
Ccl17
Ccl19
Ccl2
Ccl20
Ccl21a
Ccl21b
Ccl21c
Ccl22
Ccl24
Ccl25
Ccl26
Ccl3
Ccl4
Ccl5
Ccl6
Ccl7
Ccl8
Ccl9
Cd47
Cdc34
Cdc37
Cdc42
Cdc42ep2
Cdc42ep4
Cx3cl1
Dapk1
Dapk3
Ddx41
Dnaja3
Eprs
Evl
F830016B08Rik
Flnb
Gapdh
Gas6
Gbp10
Gbp2
Gbp2b
Gbp3
Gbp4
Gbp5
Gbp6
Gbp7
Gbp8
Gbp9
Gm12185
Gm43302
Gm4841
Gm4951
Gm5431
Gsn
H2-Ab1
H2-Q7
Hpx
Htra2
Ifi202b
Ifi203
Ifi204
Ifi205
Ifi206
Ifi207
Ifi208
Ifi209
Ifi211
Ifi213
Ifi214
Ifi47
Ifit1
Ifit2
Ifit3
Ifnar1
Ifnb1
Ifng
Igtp
Iigp1
Il12b
Il12rb1
Irf1
Irf8
Irgc1
Irgm1
Irgm2
Jak2
Kif16b
Kif5b
Med1
Mir511
Mndal
Mrc1
Myc
Myo18a
Myo1c
Ndufa13
Nlrc5
Nmi
Nos2
Otop1
Parp14
Parp9
Pde12
Pnpt1
Pparg
Ptpn2
Rab11fip5
Rab12
Rab20
Rab43
Rab7b
Ro60
Rpl13a
Rps6kb1
Sirpa
Slc26a6
Socs1
Star
Stat1
Sting1
Stx11
Stx4a
Stx8
Stxbp1
Stxbp2
Stxbp3
Stxbp4
Syncrip
Tdgf1
Tgtp1
Tgtp2
Tlr2
Tlr4
Tpr
Trex1
Trim6
Trp53
Txk
Ube2g2
Ube2k
Vamp3
Vamp4
Vamp8
Vim
Vps26b
Was
Xcl1
Zyx
