## Supplementary material for "Chronic Interferon Stimulated Gene Transcription Promotes Oncogene Induced Breast Cancer": Table S3

### Sheet: baseline
Ensembl_id	Gene_Name	Mre11ATLD1/ATLD1 vs WT
ENSMUSG00000024552	Slc14a2	down
ENSMUSG00000027243	Harbi1	down
ENSMUSG00000026994	Galnt3	down
ENSMUSG00000023289	Sva	down
ENSMUSG00000055963	Triqk	down
ENSMUSG00000044647	Csrnp3	down
ENSMUSG00000025894	Aasdhppt	down
ENSMUSG00000105912	Gm10440	down
ENSMUSG00000027215	Cd82	down
ENSMUSG00000002103	Acp2	down
ENSMUSG00000040536	Necab1	down
ENSMUSG00000027215	Cd82	down
ENSMUSG00000034101	Ctnnd1	down
ENSMUSG00000021583	Erap1	down
ENSMUSG00000027080	Med19	down
ENSMUSG00000056019	Zfp709	down
ENSMUSG00000087362	Gm13710	down
ENSMUSG00000021318	Gli3	down
ENSMUSG00000044033	Ccdc141	down
ENSMUSG00000040274	Cdk6	down
ENSMUSG00000026730	Pter	down
ENSMUSG00000027276	Jag1	down
ENSMUSG00000059325	Hopx	down
ENSMUSG00000033350	Chst2	down
ENSMUSG00000025809	Itgb1	down
ENSMUSG00000046876	Atxn1	down
ENSMUSG00000061462	Obscn	down
ENSMUSG00000027007	Itprid2	down
ENSMUSG00000075028	Prdm11	down
ENSMUSG00000042410	Agps	down
ENSMUSG00000056987	Fam71d	down
ENSMUSG00000004085	Map3k20	down
ENSMUSG00000029379	Cxcl3	down
ENSMUSG00000002100	Mybpc3	down
ENSMUSG00000019832	Rab32	down
ENSMUSG00000027222	Pex16	down
ENSMUSG00000028009	1700061I17Rik	down
ENSMUSG00000041216	Clvs1	down
ENSMUSG00000027220	Syt13	down
ENSMUSG00000034275	Igsf9b	down
ENSMUSG00000005510	Ndufs3	down
ENSMUSG00000098299	Mir7224	down
ENSMUSG00000023391	Dlx2	down
ENSMUSG00000050967	Creg2	down
ENSMUSG00000027067	Ssrp1	down
ENSMUSG00000033955	Tnks1bp1	down
ENSMUSG00000043003	Rasef	down
ENSMUSG00000008226	Scrn3	down
ENSMUSG00000047363	Cstad	down
ENSMUSG00000063727	Tnfrsf11b	down
ENSMUSG00000063804	Lin28b	down
ENSMUSG00000065484	Mir130a	down
ENSMUSG00000044308	Ubr3	down
ENSMUSG00000029111	Nelfa	down
ENSMUSG00000041762	Gpr155	down
ENSMUSG00000039419	Cntnap2	down
ENSMUSG00000075284	Wipf1	down
ENSMUSG00000033955	Tnks1bp1	down
ENSMUSG00000005506	Celf1	down
ENSMUSG00000033955	Tnks1bp1	down
ENSMUSG00000004317	Clcn5	down
ENSMUSG00000086022	Rad51ap2	down
ENSMUSG00000004347	Pde1c	down
ENSMUSG00000078365	Mos	down
ENSMUSG00000027014	Cwc22	down
ENSMUSG00000075249	Fsip2	down
ENSMUSG00000075271	Ttc30a1	down
ENSMUSG00000073197	5730507C01Rik	down
ENSMUSG00000000568	Hnrnpd	down
ENSMUSG00000068742	Cry2	down
ENSMUSG00000027088	Phospho2	down
ENSMUSG00000040506	Ambra1	down
ENSMUSG00000018604	Tbx3	down
ENSMUSG00000027282	Mtch2	down
ENSMUSG00000025314	Ptprj	down
ENSMUSG00000112910	Gm29685	down
ENSMUSG00000027030	Stk39	down
ENSMUSG00000033187	BC016579	down
ENSMUSG00000050052	Tdrp	down
ENSMUSG00000068735	Trp53i11	down
ENSMUSG00000075040	Zfp408	down
ENSMUSG00000049119	Fam110b	down
ENSMUSG00000032854	Ugt8a	down
ENSMUSG00000004085	Map3k20	down
ENSMUSG00000058571	Gpc6	down
ENSMUSG00000087480	Gm15910	down
ENSMUSG00000036242	Armh4	down
ENSMUSG00000027230	Creb3l1	down
ENSMUSG00000025314	Ptprj	down
ENSMUSG00000027016	Zfp385b	down
ENSMUSG00000039198	Ptchd3	down
ENSMUSG00000050663	Trhde	down
ENSMUSG00000034810	Scn7a	down
ENSMUSG00000085421	4732490B19Rik	down
ENSMUSG00000032827	Ppp1r9a	down
ENSMUSG00000021279	Cdc42bpb	down
ENSMUSG00000027087	Itgav	down
ENSMUSG00000008999	Bmp7	down
ENSMUSG00000004085	Map3k20	down
ENSMUSG00000087259	2610035D17Rik	down
ENSMUSG00000022863	Btg3	down
ENSMUSG00000075273	Ttc30b	down
ENSMUSG00000059588	Calcrl	down
ENSMUSG00000076437	Selenoh	down
ENSMUSG00000027007	Itprid2	down
ENSMUSG00000048388	Fam171b	down
ENSMUSG00000066613	Zfp932	down
ENSMUSG00000015839	Nfe2l2	down
ENSMUSG00000002105	Slc39a13	down
ENSMUSG00000042359	Osbpl6	down
ENSMUSG00000115749	Gm41289	down
ENSMUSG00000100294	1700034K08Rik	down
ENSMUSG00000027091	Zc3h15	down
ENSMUSG00000029245	Epha5	down
ENSMUSG00000108077	6330415B21Rik	down
ENSMUSG00000041997	Tlk1	down
ENSMUSG00000027195	Hsd17b12	down
ENSMUSG00000002102	Psmc3	down
ENSMUSG00000087264	Gad1os	down
ENSMUSG00000042410	Agps	down
ENSMUSG00000027109	Sp3	down
ENSMUSG00000042604	Kcna4	down
ENSMUSG00000092917	Mir3472	down
ENSMUSG00000040434	Large2	down
ENSMUSG00000032501	Trib1	down
ENSMUSG00000002625	Akap8l	down
ENSMUSG00000025610	Map3k7cl	down
ENSMUSG00000006494	Pdk1	down
ENSMUSG00000021728	Emb	down
ENSMUSG00000075224	Lrrc55	down
ENSMUSG00000028164	Manba	down
ENSMUSG00000008136	Fhl2	down
ENSMUSG00000042410	Agps	down
ENSMUSG00000065530	Mir99a	down
ENSMUSG00000027109	Sp3	down
ENSMUSG00000096054	Syne1	down
ENSMUSG00000040506	Ambra1	down
ENSMUSG00000027012	Dync1i2	down
ENSMUSG00000032796	Lama1	down
ENSMUSG00000060487	Samd5	down
ENSMUSG00000010342	Tex14	down
ENSMUSG00000041921	Metap1d	down
ENSMUSG00000085252	8430437L04Rik	down
ENSMUSG00000021620	Acot12	down
ENSMUSG00000058318	Phf21a	down
ENSMUSG00000042155	Klhl23	down
ENSMUSG00000025314	Ptprj	down
ENSMUSG00000019577	Pdk4	down
ENSMUSG00000028347	Tmeff1	down
ENSMUSG00000027109	Sp3	down
ENSMUSG00000023147	Wrb	down
ENSMUSG00000027018	Hat1	down
ENSMUSG00000049044	Rapgef4	down
ENSMUSG00000027001	Dusp19	down
ENSMUSG00000044646	Zbtb7c	down
ENSMUSG00000064263	Platr26	down
ENSMUSG00000044033	Ccdc141	down
ENSMUSG00000015023	Ddx19a	down
ENSMUSG00000030509	Asb7	down
ENSMUSG00000055612	Cdca7	down
ENSMUSG00000027078	Ube2l6	down
ENSMUSG00000039835	Nhsl1	down
ENSMUSG00000034903	Cobll1	down
ENSMUSG00000074158	Zfp976	down
ENSMUSG00000049922	Slc35c1	down
ENSMUSG00000027220	Syt13	down
ENSMUSG00000027076	Timm10	down
ENSMUSG00000027011	Ube2e3	down
ENSMUSG00000027091	Zc3h15	down
ENSMUSG00000023391	Dlx2	down
ENSMUSG00000087362	Gm13710	down
ENSMUSG00000025930	Msc	down
ENSMUSG00000050896	Rtn4rl2	down
ENSMUSG00000010592	Dazl	down
ENSMUSG00000042133	Ppig	down
ENSMUSG00000048264	Dip2c	down
ENSMUSG00000007908	Hmgcll1	down
ENSMUSG00000027230	Creb3l1	down
ENSMUSG00000032744	Heyl	down
ENSMUSG00000040794	C1qtnf4	down
ENSMUSG00000039191	Rbpj	down
ENSMUSG00000041921	Metap1d	down
ENSMUSG00000040570	Rundc3b	down
ENSMUSG00000099093	Mir7000	down
ENSMUSG00000066406	Akap13	down
ENSMUSG00000041762	Gpr155	down
ENSMUSG00000042272	Sestd1	down
ENSMUSG00000008200	Fnbp4	down
ENSMUSG00000030559	Rab38	down
ENSMUSG00000032013	Trim29	down
ENSMUSG00000027030	Stk39	down
ENSMUSG00000059005	Hnrnpa3	down
ENSMUSG00000042272	Sestd1	down
ENSMUSG00000027030	Stk39	down
ENSMUSG00000020522	Mfap3	down
ENSMUSG00000002109	Ddb2	down
ENSMUSG00000027253	Lrp4	down
ENSMUSG00000027198	Ext2	down
ENSMUSG00000004698	Hdac9	down
ENSMUSG00000009207	Lnpk	down
ENSMUSG00000027907	S100a11	down
ENSMUSG00000073197	5730507C01Rik	down
ENSMUSG00000051329	Nup160	down
ENSMUSG00000027195	Hsd17b12	down
ENSMUSG00000022335	Zfat	down
ENSMUSG00000025314	Ptprj	down
ENSMUSG00000034903	Cobll1	down
ENSMUSG00000027257	Pacsin3	down
ENSMUSG00000079164	Tlr5	down
ENSMUSG00000002732	Fkbp7	down
ENSMUSG00000086202	1700019E08Rik	down
ENSMUSG00000041488	Stx3	down
ENSMUSG00000039977	Deup1	down
ENSMUSG00000085984	1700001G11Rik	down
ENSMUSG00000025314	Ptprj	down
ENSMUSG00000037784	Dzip1l	down
ENSMUSG00000041624	Gucy1a2	down
ENSMUSG00000099223	Mir7221	down
ENSMUSG00000026888	Grb14	down
ENSMUSG00000021719	Rgs7bp	down
ENSMUSG00000002733	Plekha3	down
ENSMUSG00000026999	Nup35	down
ENSMUSG00000027011	Ube2e3	down
ENSMUSG00000003534	Ddr1	down
ENSMUSG00000027230	Creb3l1	down
ENSMUSG00000027002	Nckap1	down
ENSMUSG00000061762	Tac1	down
ENSMUSG00000034903	Cobll1	down
ENSMUSG00000002731	Prkra	down
ENSMUSG00000027010	Slc25a12	down
ENSMUSG00000027099	Mtx2	down
ENSMUSG00000020315	Sptbn1	down
ENSMUSG00000029534	St7	down
ENSMUSG00000030657	Xylt1	down
ENSMUSG00000034848	Ttc21b	down
ENSMUSG00000040549	Ckap5	down
ENSMUSG00000026994	Galnt3	down
ENSMUSG00000038143	Stox2	down
ENSMUSG00000026285	Pdcd1	down
ENSMUSG00000004085	Map3k20	down
ENSMUSG00000027111	Itga6	down
ENSMUSG00000018770	Atp5g3	down
ENSMUSG00000075027	4631405J19Rik	down
ENSMUSG00000052415	Tchh	down
ENSMUSG00000047497	Adamts12	down
ENSMUSG00000007908	Hmgcll1	down
ENSMUSG00000078491	Gm13090	down
ENSMUSG00000028184	Adgrl2	down
ENSMUSG00000014959	Gorasp2	down
ENSMUSG00000034903	Cobll1	down
ENSMUSG00000027217	Tspan18	down
ENSMUSG00000027111	Itga6	down
ENSMUSG00000100252	Mir124-2hg	down
ENSMUSG00000005233	Spc25	down
ENSMUSG00000027068	Dhrs9	down
ENSMUSG00000034101	Ctnnd1	down
ENSMUSG00000028274	Rngtt	down
ENSMUSG00000050765	Gm5084	down
ENSMUSG00000085431	4930440I19Rik	down
ENSMUSG00000015839	Nfe2l2	down
ENSMUSG00000051329	Nup160	down
ENSMUSG00000117328	4930474M22Rik	down
ENSMUSG00000063145	Bbs5	down
ENSMUSG00000075271	Ttc30a1	down
ENSMUSG00000024063	Lbh	down
ENSMUSG00000027006	Dnajc10	down
ENSMUSG00000027087	Itgav	down
ENSMUSG00000041762	Gpr155	down
ENSMUSG00000040479	Dgkz	down
ENSMUSG00000027035	Cers6	down
ENSMUSG00000027196	Alkbh3os1	down
ENSMUSG00000074748	Atxn7l3b	down
ENSMUSG00000068742	Cry2	down
ENSMUSG00000027007	Itprid2	down
ENSMUSG00000087264	Gad1os	down
ENSMUSG00000027077	Smtnl1	down
ENSMUSG00000075302	Erich2	down
ENSMUSG00000027230	Creb3l1	down
ENSMUSG00000075271	Ttc30a1	down
ENSMUSG00000099095	Mir6376	down
ENSMUSG00000034330	Plcg2	down
ENSMUSG00000036832	Lpar3	down
ENSMUSG00000027253	Lrp4	down
ENSMUSG00000034903	Cobll1	down
ENSMUSG00000027195	Hsd17b12	down
ENSMUSG00000025932	Eya1	down
ENSMUSG00000027079	Clp1	down
ENSMUSG00000068735	Trp53i11	down
ENSMUSG00000038524	Fchsd1	down
ENSMUSG00000040174	Alkbh3	down
ENSMUSG00000005360	Slc1a3	down
ENSMUSG00000021728	Emb	down
ENSMUSG00000027104	Atf2	down
ENSMUSG00000086202	1700019E08Rik	down
ENSMUSG00000087006	Gm13889	down
ENSMUSG00000098702	1500015A07Rik	down
ENSMUSG00000044647	Csrnp3	down
ENSMUSG00000027222	Pex16	down
ENSMUSG00000027007	Itprid2	down
ENSMUSG00000075304	Sp5	down
ENSMUSG00000040479	Dgkz	down
ENSMUSG00000027255	Arfgap2	down
ENSMUSG00000042439	Zfp532	down
ENSMUSG00000073402	Gm8909	down
ENSMUSG00000032561	Acpp	down
ENSMUSG00000026988	Wdsub1	down
ENSMUSG00000027086	Fastkd1	down
ENSMUSG00000026888	Grb14	down
ENSMUSG00000028033	Kcnq5	down
ENSMUSG00000053368	Rxfp2	down
ENSMUSG00000014959	Gorasp2	down
ENSMUSG00000052684	Jun	down
ENSMUSG00000027030	Stk39	down
ENSMUSG00000064263	Platr26	down
ENSMUSG00000050114	Prdx6b	down
ENSMUSG00000008348	Ubc	down
ENSMUSG00000101959	Ldhal6b	down
ENSMUSG00000085452	4930554G24Rik	down
ENSMUSG00000059005	Hnrnpa3	down
ENSMUSG00000027108	Ola1	down
ENSMUSG00000063297	Luzp2	down
ENSMUSG00000072774	Zfp951	down
ENSMUSG00000041997	Tlk1	down
ENSMUSG00000034075	Zdhhc5	down
ENSMUSG00000040687	Madd	down
ENSMUSG00000004085	Map3k20	down
ENSMUSG00000043999	Gpr75	down
ENSMUSG00000054662	Ano9	up
ENSMUSG00000070695	Cntnap5a	up
ENSMUSG00000024589	Nedd4l	up
ENSMUSG00000008658	Rbfox1	up
ENSMUSG00000039316	Rftn1	up
ENSMUSG00000026750	Psmb7	up
ENSMUSG00000028794	A3galt2	up
ENSMUSG00000002076	Hsf2bp	up
ENSMUSG00000022544	Eef2kmt	up
ENSMUSG00000052812	Atad2b	up
ENSMUSG00000037463	Fbxo27	up
ENSMUSG00000056824	Zfp663	up
ENSMUSG00000058900	Rsl1	up
ENSMUSG00000070291	Ddx43	up
ENSMUSG00000022026	Olfm4	up
ENSMUSG00000036698	Ago2	up
ENSMUSG00000035298	Klhl35	up
ENSMUSG00000076946	Mir582	up
ENSMUSG00000029648	Flt1	up
ENSMUSG00000033917	Gde1	up
ENSMUSG00000115015	D330046F09Rik	up
ENSMUSG00000098984	Mir6420	up
ENSMUSG00000029134	Plb1	up
ENSMUSG00000042793	Lgr6	up
ENSMUSG00000024420	Zfp521	up
ENSMUSG00000030921	Trim30a	up
ENSMUSG00000017688	Hnf4g	up
ENSMUSG00000024042	Sik1	up
ENSMUSG00000008658	Rbfox1	up
ENSMUSG00000033590	Myo5c	up
ENSMUSG00000042496	Prdm10	up
ENSMUSG00000062991	Nrg1	up
ENSMUSG00000052363	Zdhhc19	up
ENSMUSG00000042895	Abra	up
ENSMUSG00000038473	Nos1ap	up
ENSMUSG00000063632	Sox11	up
ENSMUSG00000020641	Rsad2	up
ENSMUSG00000030921	Trim30a	up
ENSMUSG00000023150	Ivns1abp	up
ENSMUSG00000079363	Gbp4	up
ENSMUSG00000078994	Zfp429	up
ENSMUSG00000068134	Zfp120	up
ENSMUSG00000042066	Tmcc2	up
ENSMUSG00000005994	Tyrp1	up
ENSMUSG00000003484	Cyp4f18	up
ENSMUSG00000006154	Eps8l1	up
ENSMUSG00000027288	Zfp106	up
ENSMUSG00000036815	Dpp10	up
ENSMUSG00000040084	Bub1b	up
ENSMUSG00000014905	Dnajb9	up
ENSMUSG00000021156	Zmynd11	up
ENSMUSG00000020023	Tmcc3	up
ENSMUSG00000050092	Sprr2b	up
ENSMUSG00000108924	4933436H12Rik	up
ENSMUSG00000036478	Btg1	up
ENSMUSG00000027630	Tbl1xr1	up
ENSMUSG00000059146	Ntrk3	up
ENSMUSG00000046287	Pnma3	up
ENSMUSG00000032036	Kirrel3	up
ENSMUSG00000062327	T	up
ENSMUSG00000079179	Rab10os	up
ENSMUSG00000028494	Plin2	up
ENSMUSG00000008658	Rbfox1	up
ENSMUSG00000109864	Eid3	up
ENSMUSG00000003341	Atp8b3	up
ENSMUSG00000030368	Ceacam11	up
ENSMUSG00000031620	Iqcm	up
ENSMUSG00000058670	4932411N23Rik	up
ENSMUSG00000099938	C030007H22Rik	up
ENSMUSG00000022596	Slurp1	up
ENSMUSG00000052512	Nav2	up
ENSMUSG00000034330	Plcg2	up
ENSMUSG00000038048	Cntnap5c	up
ENSMUSG00000063434	Sorcs3	up
ENSMUSG00000020422	Tns3	up
ENSMUSG00000031758	Cdyl2	up
ENSMUSG00000026514	Cnih3	up
ENSMUSG00000039911	Spsb1	up
ENSMUSG00000015766	Eps8	up
ENSMUSG00000049252	Lrp1b	up
ENSMUSG00000044499	Hs3st5	up
ENSMUSG00000029283	Cdc7	up
ENSMUSG00000031962	Cdh15	up
ENSMUSG00000004637	Wwox	up
ENSMUSG00000097281	Gm26685	up
ENSMUSG00000001576	Ergic1	up
ENSMUSG00000086844	B230206H07Rik	up
ENSMUSG00000008658	Rbfox1	up
ENSMUSG00000032291	Crabp1	up
ENSMUSG00000109238	Gm35060	up
ENSMUSG00000034265	Zdhhc14	up
ENSMUSG00000016664	Pacsin2	up
ENSMUSG00000052698	Tln2	up
ENSMUSG00000034998	Foxn2	up
ENSMUSG00000008658	Rbfox1	up
ENSMUSG00000040420	Cdh18	up
ENSMUSG00000105697	Mir7661	up
ENSMUSG00000026072	Il1r1	up
ENSMUSG00000059146	Ntrk3	up
ENSMUSG00000034164	Emid1	up
ENSMUSG00000070661	Rnf186	up
ENSMUSG00000055760	Gemin6	up
ENSMUSG00000101553	1700049E22Rik	up
ENSMUSG00000063434	Sorcs3	up
ENSMUSG00000034105	Meak7	up
ENSMUSG00000060491	4930522H14Rik	up
ENSMUSG00000042700	Sipa1l1	up
ENSMUSG00000025997	Ikzf2	up
ENSMUSG00000021779	Thrb	up
ENSMUSG00000058093	Zfp729b	up
ENSMUSG00000055214	Pld5	up
ENSMUSG00000032966	Fkbp1a	up
ENSMUSG00000027868	Tbx15	up
ENSMUSG00000079492	Gm11127	up
