## Supplementary material for "Chronic Interferon Stimulated Gene Transcription Promotes Oncogene Induced Breast Cancer": Table S4

### Sheet: Sheet1
Basal organoid medium
Factor	Final Concentration	Company Catalog #
ADMEM/F12 (500ml)	-	Thermo Fisher (12634028)
B27 (10ml)	-	Gibco (17504044)
Hepes	10 mM	Gibco (15630080)
Glutamax (5ml)	-	Gibco ( 35050061)
N-Acteyl Cysteine	1.25 mM	Millipore Sigma (A7250)
Antibiotic Antimytotic solution (5ml)	-	Millipore Sigma (A5955)
Noggin	100 ng/ml	Peprotech (120-10C)
R-spondin1	500 ng/ml	Peprotech (120-38)
A83-001	200 nM	Trocris (2296)
Growth organoid medium
(Basal medium plus EGF)
Factor	Final Concentration	Company Catalog #
ADMEM/F12 (500ml)	-	Thermo Fisher (12634028)
B27 (10ml)	-	Gibco (17504044)
Hepes	10 mM	Gibco (15630080)
Glutamax (5ml)	-	Gibco ( 35050061)
N-Acteyl Cysteine	1.25 mM	Millipore Sigma (A7250)
Antibiotic Antimytotic solution (5ml)	-	Millipore Sigma (A5955)
Noggin	100 ng/ml	Peprotech (120-10C)
R-spondin1	500 ng/ml	Peprotech (120-38)
A83-001	200 nM	Trocris (2296)
EGF	50 ng/ml	Peprotech (315-09)
Doxycycline organoid medium
(Basal medium plus doxycycline)
Factor	Final Concentration	Company Catalog #
ADMEM/F12 (500ml)	-	Thermo Fisher (12634028)
B27 (10ml)	-	Gibco (17504044)
Hepes	10 mM	Gibco (15630080)
Glutamax (5ml)	-	Gibco ( 35050061)
N-Acteyl Cysteine	1.25 mM	Millipore Sigma (A7250)
Antibiotic Antimytotic solution (5ml)	-	Millipore Sigma (A5955)
Noggin	100 ng/ml	Peprotech (120-10C)
R-spondin1	500 ng/ml	Peprotech (120-38)
A83-001	200 nM	Trocris (2296)
Doxycycline	1μg/ml	Millipore Sigma (D3072)
