## Supplementary material for "Chronic Interferon Stimulated Gene Transcription Promotes Oncogene Induced Breast Cancer": Table S5

### Sheet: Sheet1
Protein	Company	Catalog	Dilution
H3K9me3	Abcam	ab8898	1:1000
Arf	Abcam	ab80	1:1000
p53	CST	cst-2524	1:1000
H3K27me3	Abcam	ab6002	1:1000
Phospho-Histone H3 (Ser10)	CST	cst-9701	1:1000
Sting	CST	cst-50494	1:1000
macroH2a2	Novus Biologicals	NBP1-92094	1:1000
Stat1	CST	cst-14995	1:1000
Hp1-γ	Abcam	ab10480	1:1000
macroH2a2	Novus Biologicals	NBP1-92094	1:1000
Stat1	CST	cst-14995	1:1000
H2aX	Bethyl	A300-083A	1:20000
γH2ax	Abcam	ab2983	1:2000
Gapdh	Santa Cruz	sc-32233	1:1000
H3	Abcam	ab-1791	1:400000
cGAS	CST	31659	1:1000
FLAG M2	Sigma	F1804	1:1000
Rabbit anti-Mouse Hrp	Sigma-Aldrich	AP160P	1:10000
Goat anti-Rabbit Hrp	Sigma-Aldrich	AP156P	1:10000
Cytokeratin 5	Abcam	ab64081	1:250
Cytokeratin 18	Abcam	ab668	1:500
Goat anti-mouse Alexafluor 488	Life Technologues	A32723	1:1000
Goat anti-rabbit Alexafluor 647	Life Technologues	A21247	1:1000
