## Supplementary material for "Chronic Interferon Stimulated Gene Transcription Promotes Oncogene Induced Breast Cancer": Table S6

### Sheet: Sheet1
Target	Sequence	Reference
Ccl5-F	GCAGTCGTGTTTGTCACTCG	This Study
Ccl5-R	ATGCCCATTTTCCCAGGACC	This Study
Cxcl10-F	ACTGCATCCATATCGATGAC	PMID: 23388631
Cxcl10-R	TTCATCGTGGCAATGATCTC	PMID: 23388631
ISG56-F	GCAGAGAGTCAAGGCAGGTT	This Study
ISG56-R	GCATTCTCTCCCATGGTTGC	This Study
IRF7-F	GAGACTGGCTATTGGGGGAG	This Study
IRF7-R	GACCGAAATGCTTCCAGGG	This Study
ISG15-F	GGTGTCCGTGACTAACTCCAT	PMID: 36216822
ISG15-R	TGGAAAGGGTAAGACCGTCCT	PMID: 36216822
Gapdh-F	CGTCCCGTAGACAAAATGGT	This Study
Gapdh-R	TTGATGGCAACAATCTCCAC	This Study
Ifi205K364E-antisense	aagaggtggagctcatctccttccttacagttgatgt	This Study
Ifi205K364E-sense	acatcaactgtaaggaaggagatgagctccacctctt	This Study
Ifi205R299E-sense	gattgaagtgcccaactgtattaccgagaatgcaaatgccagtcctaagatc	This Study
Ifi205R299E-antisense	gatcttaggactggcatttgcattctcggtaatacagttgggcacttcaatc	This Study
