## Supplementary material for "Chronic Interferon Stimulated Gene Transcription Promotes Oncogene Induced Breast Cancer": Table S7

### Sheet: Sheet1
gene name
Kmt2c
Dot1l
Chd2
Setd1b
Arid1b
Chd3
Arid1a
Chd4
Kmt2a
Kmt2b
Ash1l
Ehmt2
Ep300
Kat8
Kdm2b
Mta3
Ncoa3
Nsd1
Setd2
Crebbp
Dnmt1
Ehmt1
Hdac7
Ino80e
Jarid2
Kdm5c
Kmt2d
Mbd2
Mbd4
Phf2
Prdm2
Prmt7
Setd1a
Smarcc2
Tet2
Actl6a
Hdac4
Hdac6
Hdac9
Ing1
Jmjd1c
Kat6a
Kdm4b
Kdm5a
Kdm6a
Kdm7a
Kmt2e
Nfrkb
Setd5
Smarca4
Actr8
Cdyl
Elp3
Hdac5
Hspbap1
Ing5
Kat2a
Kat2b
Kat5
Kat6b
Kdm4a
Kdm5b
Mbd3
Mecp2
Mta1
Prmt2
Prmt6
Setd7
Smarcc1
Smarcd1
Smarcd2
Smyd3
Taf1
Tfpt
Carm1
Dnmt3a
Ezh1
Ezh2
Fbxo10
Gtf3c4
Hdac1
Hdac2
Hr
Ing3
Ino80
Ino80b
Jmjd6
Jmjd7
Kat7
Kdm1a
Kdm1b
Kdm3a
Kdm3b
Kdm4c
Kdm4d
Mbd1
Nat10
Zfp78
Prmt1
Rbbp4
Ruvbl2
Setd3
Setdb1
Setmar
Sirt2
Sirt3
Sirt4
Smyd2
Smyd4
Smyd5
Suv39h1
Suv39h2
Tet1
Uty
